# Transcriptional control of T cell tissue adaptation and effector function in infants and adults

**DOI:** 10.1101/2025.02.01.636039

**Authors:** Peter A. Szabo, Hanna M. Levitin, Thomas J. Connors, David Chen, Jenny Jin, Puspa Thapa, Rebecca Guyer, Daniel P. Caron, Joshua I. Gray, Rei Matsumoto, Masaru Kubota, Maigan Brusko, Todd M. Brusko, Donna L. Farber, Peter A. Sims

## Abstract

The first years of life are essential for the development of memory T cells, which rapidly populate the body’s diverse tissue sites during infancy. However, the degree to which tissue memory T cell responses in early life reflect those during adulthood is unclear. Here, we use single cell RNA-sequencing of resting and *ex vivo* activated T cells from lymphoid and mucosal tissues of infant (aged 2-9 months) and adult (aged 40-65 years) human organ donors to dissect the transcriptional programming of memory T cells over age. Infant memory T cells demonstrate a unique stem-like transcriptional profile and tissue adaptation program, yet exhibit reduced activation capacity and effector function relative to adults. Using CRISPR-Cas9 knockdown, we define Helios (*IKZF2*) as a critical transcriptional regulator of the infant-specific tissue adaptation program and restricted effector state. Our findings reveal key transcriptional mechanisms that control tissue T cell fate and function in early life.

---

The maturation of adaptive immunity in early life is essential for the establishment of protective immune memory that can last a lifetime. The first years of age represent an intense period of exposure to novel antigens that generate memory T cells required for orchestrating acquired immunity and vaccine-induced protection against infectious disease. However, infants exhibit reduced or diminished responses to ubiquitous pathogens and vaccines relative to adults^1^. While recent studies uncovered distinct activation pathways and effector profiles for infant and adult T cells^2,3^, the underlying mechanisms for this discrepancy in functional capacity remain unknown. Understanding the interplay between the maturation and function of T cells in infancy is necessary for advancing vaccine strategies and immunotherapies targeted to early life.

T cell responses in infancy are distinct from those in adulthood. While initial studies describe infant T cells as intrinsically impaired in effector functions relative to adults, an updated paradigm holds that infant T cells exhibit distinct effector responses that are adapted to the unique demands of early life^4^. Infant naïve T cells preferentially produce T helper type 2 (TH2) cytokines or chemokines (e.g., CXCL8) instead of pro-inflammatory (TH1) cytokines upon activation^5–8^. We and others previously showed that infant naïve T cells are more sensitive to T cell receptor (TCR)-stimulation, exhibit augmented proliferative responses, and demonstrate biased differentiation towards short-lived effector cells compared to adults^9–12^. Features of this infant-specific response may be traced to transcriptional programming or distinct progenitors within the naïve T cell pool, predisposing cells towards mounting effector responses during infections at the expense of forming memory^3,10,11,13^. However, the mechanisms governing effector responses of memory T cell populations that are formed during infancy are not well understood.

We previously showed that the generation of T cell memory in early life begins in tissues, particularly in mucosal sites such as the lungs and intestines that represent the frontlines of antigen exposure, while the vast majority of T cells in the blood remain naïve^14–16^. These infant tissue memory T cells predominantly exhibit an effector memory (TEM) phenotype with markers of tissue residency (e.g., CD69 and CD103) but show decreased expression of tissue homing/adhesion molecules and reduced production of inflammatory mediators upon stimulation compared to older children and adults^16,17^. We recently defined transcriptional profiles of tissue memory T cells during infancy and childhood including expression of transcription factors (TFs) associated with T cell development^16^. How these and other transcriptional regulators control maturation and effector responses of tissue memory T cells during infancy is not known.

Here, we use single cell RNA-sequencing (scRNA-seq) of resting and *ex-vivo* activated T cells from lymphoid and mucosal tissues of infant (aged 2-9 months) and adult (aged 40-65 years) human organ donors to dissect the transcriptional programming of tissue memory T cells in early life. We apply a consensus-implementation of single cell Hierarchical Poisson Factorization (consensus-scHPF)^18^ to define transcriptional states associated with T cell activation, effector function, and tissue adaptation across tissues in infants and adults. We find that relative to adults, infant tissue memory T cells demonstrate a stem-like transcriptional profile (*TCF1*, *LEF1*, *SOX4*), yet exhibit restricted transcriptional responses to TCR-mediated stimulation. We elucidate unique tissue-associated transcriptional states between infant and adult tissue memory T cells and uncover drivers of these programs by gene regulatory network reconstruction. Using CRISPR-Cas9 knockdown in primary tissue T cells, we define Helios (*IKZF2*) as a critical regulator of an infant-specific tissue adaptation program and demonstrate that Helios also restricts infant T cell effector function after stimulation. Together, our results reveal key mechanisms by which age impacts T cell fate and function, with important implications for targeting T cell responses during the formative years of infancy.
