## Supplementary Table 2 for "Transcriptional control of T cell tissue adaptation and effector function in infants and adults"

### Sheet: SupplTable2_DEgenesbysubset
cd4em_infant	cd4em_adult	cd8em_infant	cd8em_adult	cd4ncm_infant	cd4ncm_adult	cd8ncm_infant	cd8ncm_adult	cd4treg_infant	cd4treg_adult
PDE7B	TNFRSF12A	PGK1	UHRF1BP1L	PGK1	RGS2	PGK1	C16orf45	HS3ST3B1	HLA-DPB1
KLF7	SQLE	GNLY	AAED1	YBX3	HNRNPLL	CXXC5	IGHA1	FAM184B	SPG20
FCMR	PVRL3	KLF7	CCL4	CASC10	IL2RB	CBX2	ZNF292	TNRC18	SVIP
TBC1D4	GTF2H2C	FCMR	CD8B	NOG	RPS6KA5	LIMS2	ANXA2	SELL	ASB2
CD27	GSTM3	CD27	ANKRD28	LIMS2	HYI	C1orf21	RPS6KA5		MAF
JAK3	LRRFIP2	CXXC5	SAMSN1	FGFBP2	KLF6	PLAC8	WSB1		C11orf1
AES	APOBEC3C	AES	PVRL3	GPA33	GSTM3	FGFBP2	GSTM3		CD48
GZMA	SELM	EPHA4	GSTM3	GZMA	APOBEC3C	NREP	CITED4		GSTM3
RCSD1	VIM	CD7	LRRFIP2	FAM184B	ICA1	GZMA	IGKC		LGALS1
RTKN2	IFI6	GZMA	GLO1	SCCPDH	IGKC	UBL7	ARHGAP5		DYNLT3
DPEP2	TPRG1	HIST2H2AA4	CD2	GPI	RABGAP1L	GPI	HLA-DPB1		HLA-DPA1
TIMP1	DDX59	RCSD1	PSMD12	NPM3	STAT4	SERPINF1	MX1		SERPINB6
MYO1F	MAP9	RTKN2	RORA	TNRC18	HLA-DPB1	TNRC18	PCSK1N		ANXA1
IFITM1	SLC3A2	NGFRAP1	VIM	AIF1	MX1	PDE6G	GPR137B		VIM
KIT	SCPEP1	TRAT1	TPRG1	HK2	PCSK1N	CDCA7	SYTL3		CCDC71L
CD38	CCL5	GLUL	HLA-DPB1	RPS24	PLA2G16	IGFBP2	DHX32
TMEM55A	PMAIP1	TRGC1	SLC3A2	CRIP1	BLVRA	FCER1G	PSTPIP2
ARF5	WEE1	TIAM1	CCL5	TFDP1	FBXO2	SARDH	BEX5
ZBTB16	RRAS	IFITM1	WEE1	PAK1	F2R	PFN1	HSBP1L1
CORO1B	S100A6	KIT	F2R	BZW2	ZNF483	AIF1	ANXA1
TRIB2	CTH	TIMP1	LAG3	TUBB	ZNF688	RPS24	LIMA1
IFITM3	SPINK2	TNRC18	SYTL3	CORO1B	GBP5	IGF2BP3	ANKRD12
ETV6	PPP1R14B	HIST1H2AC	MAF	TRIB2	UNG	FBLN2	TMEM38B
CFP	GLIPR1	PAWR	SPINK2	MTA3	BEX5	LRRN3	CD84
GATA3	SBDS	CLEC11A	GLIPR1	FHIT	SLC25A4	PYHIN1	VEGFB
TNFAIP8L2	BEX5	AIF1	BEX5	ATF7IP2	GDF10	TUBB	SVIP
CYSLTR1	GBP2	ID3	SBDS	QARS	TIGIT	CD79A	FAM129A
LTB	ANXA1	ZNF683	ANXA1	TBXA2R	CD84	FKBP1C	CAMK2N1
GIMAP6	CRIP1	HCST	CRIP1	REG4	AIM2	CPNE2	DYNLT3
NDRG3	BTG1	ZBTB16	BTG1	SAMD3	PRDM1	BCL11A	PARP14
TRDC	USP14	SLC9A3R1	GZMB	BCL11A	NR3C2	BNIP3L	PPP1R15A
TXK	SLC25A4	IFITM3	KIF21A	HPGD	CAMK2N1	ADA	SPRYD3
MYLIP	KIF21A	C1orf162	LRRN3	GPR146	LGALS3	MARCKSL1	SLC26A11
ST6GAL1	ARL2	GATA3	MXI1	TMIGD2	PERP	SOX4	INPP4B
SEPT9	FAM3C	RASSF5	PERP	FAM101B	LPAR6	FARS2	CD48
ANKRD11	TSPO	LTB	PMEPA1	MAD1L1	CD58	ALDOC	ISCU
NAPRT	GALNT2	GIMAP6	CTNNAL1	C1orf228	FAM153A	SMC4	SGK3
FBXL8	CAMK2N1	TRDC	MGST3	MARCKSL1	NR3C1	CHI3L2	KRT18
CD81	LGALS3	CXCR3	ITGA1	SIRPG	SPRYD3	P4HA1	LGALS1
CD5	TAF1D	TXK	PRF1	PAICS	AKIP1	CCDC28B	SCGB3A1
RNF44	SLC1A5	IL27RA	RPS27L	MGST2	TNFRSF18		RNF157
CD79B	HSP90AB1	DYSF	ODC1	MARCH3	TOR3A		SPG20
TMEM156	PERP	HPGD	MGAT4A	CCDC28B	MFHAS1		STAT1
LCK	CXCR4	ST6GAL1	LGALS1	OLFM2	CD48		CASP8
NCR3	SOD1	SEPT9	PLCB1	FBXL18	LRIG1		AAED1
SMC4	PMEPA1	SORL1	HLA-DPA1	NREP	CD63		OASL
LYST	SLAMF7	TBC1D10C	GABARAPL1	RAB25	AMICA1		HERC5
KLF2	CTNNAL1	BEX4	SELM	PDK1	TRIM22		FUT11
MARCH3	PSMD14	CEBPD		CDCA7	YWHAH		BCL2
CD40LG	KLRB1	SUPT3H		IGFBP2	LSM10		C10orf35
RBL2	RPS20	LAT2		FCER1G	SPG20		SERPINB6
TPM2	PELO	NCR3		POLDIP2	GBP3		ANXA5
CLN5	PPP1R15A	MGST2		PFN1	AAED1		TSHZ2
FAAH2	TCEAL3	KLF2		GZMM	RASGRP1		TMEM45B
CD300A	TUBB2A	CDC25B		CDCA7L	HERC5		RIC3
IL16	PURA	RASA3		IGF2BP3	NEK1		PCBD1
SNX20	ITGA1	DENND2D		ITGA6	BCL2		ACVR1C
LEF1	RPS27L	RGCC		LRRN3	CLU		CTSZ
EEPD1	GPR183	CD300A		CHST2	C10orf35		SPINK2
PLAC8	ODC1	C16orf54		BNIP3L	SERPINB6		LSR
ITM2C	DVL1	TMEM123		ADA	ANXA5		GLIPR1
MOB3A	AKT3	UBE2E2		RHOBTB3	TMEM45B		SRPR
ETS1	KLRD1	ATM		SELL	RIC3		SLC18B1
CORO1A	BACH1	LEF1		PHGDH	CYB561		MAP3K5
UXS1	LGALS1	EEPD1		ACTN1	MBNL1		ATXN1
IKZF2	PLCB1	IL16		SOX4	NAP1L2		IFIT5
CTSB	LMNA	PLAC8		SDK2	PRNP		SNX9
TESPA1	LDLR	TOMM5		MLST8	ACVR1C		DNAJC1
MGAT5B	FAM89A	NUCB2		SMC4	EDA		AIM1
BCL2L11	CD9	SYTL1		PRKAR1B	PTPN1		SYNE2
EVL		IKZF2		P4HA1	DGKE		SH3YL1
CDKN2A		CCDC50			HERC6		ALOX5AP
RAB37		TESPA1			LDOC1		TBK1
PNMA5		RAB37			CAPN2		CPQ
TNFRSF25		TNFRSF25			SPINK2		TMEM220
CDCA7		CNN2			HIC1		ZFYVE9
ANK1		PDE6G			LSR		IFIT1
PYCARD		CDCA7			GLIPR1		PLP2
SASH3		FCER1G			UNC93B1		FAM46A
PARVB		IGFBP2			ATXN1		GPR183
GIMAP4		SASH3			DNAJC1		RAB11FIP1
TMEM238		CPNE7			SLFN11		AP3M2
LST1		LST1			AIM1		MX2
B3GNT8		STMN3			SYNE2		LINC00176
STMN3		KLRG1			GCSAM		HLA-DPA1
GRAP		CHMP7			CPQ		KIF5C
CHMP7		ITGB2			MT1F		RBM11
KLRG1		TMC8			ACTA2		SELM
ITGB2		SUSD3			IGLC2		TLR5
TXNIP		PILRB			RHOC
TMC8		PPP1R18			KLRB1
SUSD3		APOBEC3G			APLP2
INPP5D		CD79A			TCEAL3
PASK		FKBP1C			GFI1
ADAM19		CHST2			RAB11FIP1
FAM65B		FAM65B			IFI27L2
ARID5B		MATK			NCAPH
MTERF4		NELL2			ANTXR2
DPP4		CD28			RBMX
MIF		ARID5B			PLEKHN1
TCF7		HMGN3			SRGN
BLK		CPNE2			GABARAPL1
NMT2		MIF			ZC3H12D
GYPC		TCF7			WSB1
KLRB1		NMT2			WDR53
ADA		BLK			RORA
TMEM173		DDAH2			AARS
TRGC2		GYPC			TNFSF14
GZMK		ARHGAP15			VIM
SPOCK2		SEMA4D			ARHGAP5
SOX4		MFGE8			IFIT2
TRIM59		ERGIC1			CPOX
GRAMD1A		TRGC2			ACOT9
KLRD1		GZMK			MYO1F
UCP2		CLIC3			MAF
CERK		SPOCK2			DCBLD1
LDLRAP1		PHACTR2			HSBP1L1
CCR5		ACTN1			ZNF331
S100Z		SOX4			ANXA1
PDE4B		NUP210			ANKRD12
IFITM2		SPINT2			VEGFB
FLI1		SMC4			SVIP
RASGRP2		SH2D1A			STOM
		CD52			CAMK2D
		RASGRP2			ERN1
					C11orf1
					SMCO4
					CXCR3
					DYNLT3
					CTNNAL1
					CDC42EP3
					PPP1R15A
					ITGB1
					CTSA
					RPS27L
					CLDND1
					RCBTB2
					CXCR5
					SESN3
					MAP2K3
					ISCU
					HPCAL4
					GPR68
					LGALS1
					KRT18
					SCGB3A1
					PMCH
					TJP3
					LMNA
					DHRS7
					AFF1
					CTNNA1
					PHLDA1
					MPST
					CDC14B
					TGFBR3
					TNFRSF12A
					GALM
					CHPT1
					CST7
					TSHZ2
					PCBD1
					SEL1L3
					CD82
					FAM153B
					MSI2
					ARL2
					KIF21A
					TNFRSF4
					PYHIN1
					WNT10A
					ASB2
					ACSL5
					ALOX5AP
					CXCR4
					ZFYVE9
					IFIT1
					FXYD7
					PLP2
					DUSP1
					LINC00176
					TP53I13
					NSG1
					NPC2
					HLA-DPA1
					KIF5C
					AGPAT2
					CTSF
					SELM
					FAM195A
