## Supplementary Table 3 for "Transcriptional control of T cell tissue adaptation and effector function in infants and adults"

### Sheet: SupplTable3_schpfgenes100
Inflammatory Cytokine	Activ. Survival	Iron Metabolism	IFN Response	Treg	Naive/CM Homing	Resting Inhibition	Cytotoxicity	Activ. Metabol.	Glycolysis	Naive/CM Quiescence	Tissue Signature	Gut Residency	Immunoregulatory	Chemokine/Cytotoxic	Resting T cell	CD8 T cell Rest	Infant Tissue
IFNG	ATF3	FTH1	GBP7	OAS1	FHIT	TSHZ2	TRDC	NME1	IGFBP2	KLF2	S100A4	ANKRD28	IL4I1	CCL4	CD52	NELL2	SMC4
IL2	CHAC1	IGFBP4	STAT1	OAS3	C16orf74	CYSLTR1	GZMK	FABP5	HILPDA	CTB-133G6.1	CRIP1	CTNNAL1	ADAM19	GZMB	TRBC1	S100B	NCR3
CCL20	IER3	DUS4L	GBP5	IFIT1	SELL	SESN3	KLRC2	C17orf96	ALDOC	CPA5	S100A6	CCR9	CTLA4	CCL3	ID3	CPNE2	CHST2
CSF2	CXCL10	FTL	GBP4	IFI6	CCR7	CMTM8	TRGC1	ACOT7	BNIP3	EPHA4	LGALS1	CAMK2N1	TNFRSF18	CCL4L2	IL6R	CD8B	PDE7B
TNF	RGS16	SMCO4	GBP1	IFI44L	AIF1	PLCL1	CCL5	SLC38A5	P4HA1	SLC16A10	PLEKHN1	PLCB1	GNA15	CCL3L3	PLCD1	PADI4	CXXC5
IER3	ASNS	BEST1	IFIT2	FOXP3	NOG	CITED4	TYROBP	LTA	SLC16A3	SBK1	LGALS3	SPINK2	CD70	XCL2	SIT1	PECAM1	LAYN
LTA	PSAT1	NMB	RASGRP3	MX1	CHI3L2	PABPC3	CEBPD	IRF8	HK2	ACSL6	AHNAK	RHOB	TNFRSF4	GZMH	SASH3	CRTAM	IKZF2
SDC4	BCL2A1	MAP1LC3B2	PARP9	HELZ2	AK5	ADTRP	KLRC1	NOP16	TPI1	SAMD3	NSG1	PVRL3	DUSP6	FASLG	AQP3	CD8A	RTKN2
CD40LG	EZH2	GCLM	IRF1	CMPK2	TMIGD2	SLC40A1	GNLY	CCDC86	DDIT4	SOX12	KLRB1	ASB2	FRMD4B	CSF2	ORAI3	REG4	DDAH2
PDCD1	TNFSF14	LGMN	HAPLN3	IFIT3	ACTN1	CD84	GZMA	SRM	ENO2	FAM65B	CYB561	WEE1	TNFRSF9	XCL1	PBXIP1	FCER1G	MGST2
IQCG	SESN2	PSPH	TNFSF13B	RGS1	NREP	CPQ	KLRD1	MRPL12	GPI	TMEM204	MYO1F	KIF21A	MAF	LAG3	CORO1B	FGFBP2	DBN1
DUSP4	NAMPT	TXNRD1	TMEM140	USP18	CDCA7L	BTG1	PLEK	UCK2	BNIP3L	CENPK	CAPG	LZTFL1	CDKN1A	ZBED2	LGMN	CTSW	ITM2C
PHLDA2	WARS	RHBDD2	EPSTI1	RSAD2	CFP	MAL	NKG7	PYCR1	PGK1	MFGE8	ANXA2	CTNNA1	PDCD1	PRF1	SNAI3	KLRC4	E2F1
ZBTB32	EGR2	MAP1LC3A	GBP2	OASL	EPHX2	CXCR4	HOPX	CENPV	ANKRD37	ATM	CTSH	ANXA1	ZBED2	CD160	TIMP1	RUNX2	PAWR
FASLG	SLC1A5	PHACTR2	TRAFD1	ISG15	PASK	GCSAM	ZEB2	ATAD3A	EGLN1	SORL1	PDZD8	PPP1R15A	ZBTB32	EGR2	DBP	DENND6B	CDCA7
TNFSF14	SLC3A2	TXN	ALPK1	HERC5	FBLN5	PCED1B	XCL1	ATAD3B	ENO1	KLF3	S100A11	JUN	DUSP5	C10orf128	LAIR1	CLIC3	CCDC50
ATP1B1	PMM2	TMEM156	SOCS1	ETV7	SIRPG	CD200R1	CST7	CKS2	LDHA	FAM8A1	CRIP2	TNFRSF12A	DUSP4	BATF3	IL16	ZNF496	KLF15
C10orf128	TNF	HMGB3	CD38	XAF1	NGFRAP1	SOCS3	PRF1	HSPE1	GAPDH	TCP11L2	CAPN2	ABCB1	PRDM1	ZBTB32	UCP2	PCNT	CD9
AIM2	SPAG1	DUSP10	FBXO6	LGALS9	APBA2	SLC26A11	EOMES	TESC	FAM162A	TXNIP	PLP2	PTPN22	PHLDA2	HOPX	TMEM55A	NUCB2	TRERF1
FAM43A	SLC7A5	CENPM	RIPK2	HERC6	PLAC8	FHL1	C1orf21	TOMM40	SIT1	BCL9L	PERP	LRRFIP2	C10orf128	IL18RAP	C10orf54	CLEC11A	PPCDC
CD82	PUS7	TMEM120A	LAMP3	LAMP3	TRIB2	AP3M2	GZMH	CD3EAP	GBE1	PPIAL4G	ANTXR2	GABARAPL1	IL2RA	SPAG1	SLC9A9	COL6A2	PDLIM7
IRF8	PNO1	SLC43A1	CD274	SPATS2L	LEF1	GPR183	ZBTB16	TMEM97	PKM	STK38	CALHM2	PMEPA1	CSF1	NKG7	CD79B	MT1F	TOX
SLAMF1	DDX21	CREM	APOL2	IFI44	SGK223	LPAR6	PLA2G16	FKBP4	ZNF395	SPTBN1	SNAI3	HIST2H2AC	FOSL2	IQCG	FXYD7	SYNGR1	COL6A2
MDFIC	SLC7A1	INPP5F	TAP1	EIF2AK2	OLFM2	XBP1	TRGC2	BOP1	ALDOA	CSGALNACT1	ANXA4	ARHGAP18	SDC4	PHLDA1	CSGALNACT1	USP11	RAB37
TNFRSF18	ODC1	2025-03-03	IL4R	IKZF4	LGALS3BP	UBQLN2	CAPN12	DCTPP1	PDK1	ZNF30	ANXA1	ITGA1	FURIN	SPRY1	SMPD1	CEP41	TIAM1
ELL2	NOC3L	OTUD5	UBE2L6	HLA-DRA	MYC	PRRT3	AOAH	RANBP1	FAM26F	FAM117B	NCF4	CD9	JAKMIP1	PLEK	RCBTB2	HCST	HAGHL
NETO2	HSP90AB1	ZNF829	LGALS3BP	HLA-DRB1	HPGD	FBLN7	XCL2	MCM4	PFKP	ITGA6	E2F1	MLLT4	MAP3K8	PTMS	CD27	SCCPDH	UBASH3B
ZBED2	BATF3	SQSTM1	APOL6	FAM46C	SLC25A45	RIC3	CCR5	EBNA1BP2	PGM1	RASA3	S100A10	ATP1B1	TNIP3	CD226	CTSF	N4BP3	KRTCAP2
P2RX5	TNFAIP8	MAFG	IFI35	IRF7	NUAK2	HSBP1L1	KLRG1	POLR3H	PGAM1	KLF7	TIMP1	ARRDC3	CTSH	NFIL3	CPT2	THEMIS	HIST2H2AA4
CTSH	CDK6	MTRNR2L1	DTX3L	SOCS2	SOX4	FAAH2	CXCR6	BYSL	SLC2A3	FCMR	MYO1G	RGS2	BATF	FAM3C	NMT2	VNN2	FAM173A
RGS16	PAK1IP1	SOD2	ERAP2	EPSTI1	ITGA6	IL4R	CMC1	FAM195A	MIF	DPEP2	FLNA	AAED1	MT1H	RGS16	CD5	CARS	RIN3
SLC43A3	WDR43	BTLA	PSMB9	SAMD9L	IFITM1	IFNGR2	FASLG	RPP25	BHLHE40	IL7R	KIF5C	MPZL3	NETO2	TNF	LMF1	APBA2	ZNF677
CD274	RIOK1	TALDO1	APOL1	DDX60	ADAMTS6	DCBLD1	SLAMF7	COPRS	SLC2A1	SGK223	ALOX5AP	PELO	BHLHE40	DUSP6	2025-09-09	PRCP	SWAP70
PIM3	PSPH	CD59	TRIM21	IFIT2	MAD1L1	FAM45A	SYTL2	SLC19A1	WDR54	GIMAP1	GLIPR2	MPZL2	SOCS2	YES1	DPEP2	PRR5	RUFY3
GADD45A	NFIL3	KRTCAP2	RALB	IL32	LRRN3	HYI	CTSW	SLIRP	PFKFB3	HVCN1	CARD19	METRNL	LAG3	JAKMIP1	LSP1	EOMES	GSE1
IL18RAP	NCL	HSPA1A	EXOC2	ISG20	THEMIS2	PABPC1	IL18RAP	TRAP1	FUT11	ZBTB18	RCBTB2	AUTS2	BATF3	IGF2R	GLMP	CCDC106	HIST1H2AC
PAM	EIF4EBP1	KLF15	CISH	LY6E	GIMAP4	PLEKHB1	CD300A	RRP9	EPS8L2	ICA1L	DUSP1	FOSB	CREM	TNIP3	EPHB6	GALNT2	IFT80
TXNL4B	DESI1	MGME1	SAMD9L	HSH2D	PAK1	TMEM71	DAPK2	CDK4	C4orf3	RASSF3	SNTA1	CHN2	ICAM1	CD70	TSC22D3	PCED1B	TP53INP1
C10orf54	METTL1	SKIDA1	RSAD2	PLSCR1	LDHB	SH3BP5	TGFBR3	FEN1	MTFP1	PIK3IP1	ZFYVE28	GADD45A	GK	SLC1A5	THEMIS2	TPST2	RP11-382A20.3
IL12RB2	PUM3	HS1BP3	LPIN2	NCF4	CCDC106	MKRN1	PDE4A	MATK	NARF	C11orf21	RUNX2	CD160	CTSL	ADAP1	APOLD1	SFXN5	AKAP5
IL23A	CD83	TFE3	LMO7	TIGIT	CCDC28B	DPP4	CHN2	NDFIP2	KDM3A	MORN3	OGFRL1	PERP	DDIT4	NCOA2	TRAC	CXCR3	MTURN
DUSP6	NR4A1	SH3BP5L	TAF4B	OAS2	RMI2	CAMK2D	MYO1F	TTLL12	GNA15	THRA	ATP2B4	BMF	ELL2	TNFRSF9	NR1D1	ATP8A1	NECAB3
MAP3K8	PMAIP1	GABARAPL1	RAB30	BST2	C1orf228	SLC39A8	CLIC3	NME2	KDM4B	RASGRP2	SYNE3	DAPK2	IL2RB	ZEB2	SUSD3	OPN3	FAM213B
ZEB2	MTHFD1L	SHMT2	TAP2	OSM	BCL7A	SLC37A3	TPRG1	NOLC1	ANKZF1	DYRK2	ANXA5	SESN1	TPM4	GZMA	FCMR	PDE3B	PARVB
PEA15	NOP14	IRS2	IFIH1	MX2	CLEC11A	CBX7	STOM	PDSS1	FAM216A	ZNF563	CDC42EP3	GLIPR1	PTMS	ST8SIA4	TNFAIP8L2	SPNS3	CASC10
LMNA	NFKB1	MAST4	PSME2	DHX58	LDLRAP1	LY96	HLA-DPB1	MRPL4	TPD52	COL18A1	ITGB7	KLF6	AIM2	SDC4	CMTM7	SPINK2	ZWILCH
NIPA1	TXNRD1	BCL2L11	TRIM22	SAT1	IFITM3	CCNG1	SYNGR1	ZNF593	CORO1B	ABLIM1	MT1F	AHR	SLAMF1	KIF21A	HMGB2	B3GNT2	WIPI1
LRIG1	HUWE1	PRKCB	SBNO2	IFIT5	LTB	EVI2A	CXCR3	CMSS1	C7orf60	ADAMTS6	ITGB1	TIPARP	STX11	IER3	SLC9A3R1	GTDC1	METRN
TWSG1	TARS	HMGB2	XAF1	IFIH1	CHMP7	PATL2	GPR68	NPM3	NREP	ADD3	EVA1C	ITPRIPL1	SLC1A4	CCDC71L	LIG1	FARS2	IZUMO4
MAPK6	ADM2	LZTFL1	SLC37A3	HLA-DPA1	2025-03-03	EVI2B	ITGA1	YBX3	HPCAL1	PDE7A	VIM	MFHAS1	TIGIT	CRTAM	UNG	GZMM	TRGC2
TMEM39A	URB2	KLHL21	CD69	PDE4B	ADA	LETMD1	GAB3	TIMM13	FAM210A	ZNF44	TPRG1	MGST3	SNX10	KLRD1	CD4	GRAP2	HSBP1L1
CREB3L2	IRF4	TP53INP1	JAK2	TNFRSF1B	ATF7IP2	TRABD2A	C12orf75	IFRD2	ING2	SVIL	CD58	AIM2	SYTL3	ADAM19	ARHGDIB	STAG3	SYNGR1
CSF1	SLC16A1	SRGN	ICOS	ODF3B	TCEA3	PNRC1	HLA-DRB1	FASN	UBASH3A	CECR1	MPST	MYO1C	TNFRSF1B	PRDM1	CDKN2C	ST6GALNAC4	HEG1
ACSL6	GARS	RGS2	IRF9	PGAP1	UCP2	POLE2	RHOC	EXOSC4	MPI	GCNT4	PLEKHA5	AMICA1	PHLDA1	CDK6	NUDT7	TFEB	LRRC28
UBE2S	MRTO4	FLCN	PARP11	HS3ST3B1	NOSIP	TNFRSF13C	KLRB1	CYCS	CECR5	YPEL2	TGFBR3	BBC3	PTP4A3	TNFSF14	HLA-DMA	FAHD2B	FAM184B
NAMPT	CD69	PLIN2	PARP14	ACTA2	FARS2	SLAMF6	MYBL1	WDR4	PDK3	TOM1L2	LMNA	SPRY1	ZNRF1	SLAMF7	CTSB	C1orf228	NAALADL1
MT2A	SLC43A3	SETD9	PLPP1	HLA-DPB1	ADPRM	USP10	LYAR	METTL1	ZSCAN25	CD55	F2R	SAMSN1	NDFIP2	SLA	TRIM47	BCAS4	SGK1
NFE2L3	NFE2L3	AAR2	LGALS9	IFI35	FGFBP2	SH3YL1	HLA-DPA1	NHP2	KDM7A	SERINC5	SFXN3	SLC3A2	CXCR6	CHSY1	AKIP1	PAOX	BAZ2B
FOSB	RPF2	FAM126A	TAPBP	RTP4	ADGRE1	FAM210B	METRNL	FAM136A	ZNF292	ADCY7	EMP3	FAM129A	LIMA1	NAMPT	NDRG3	RP3-370M22.8	IFI27L1
CD70	CHSY1	PTP4A3	SREBF1	RTKN2	KLHL22	FBXO44	OASL	YRDC	VGLL4	ITGA5	SH3BGRL3	ARHGEF12	OSM	TNFRSF12A	RNASET2	ZNF827	ABHD17B
CHSY1	YES1	ADAM17	SLC37A1	TRIM25	PLAG1	ZSCAN18	CD160	CLUH	PRR7	FBXO32	PLEC	KIF5C	S1PR2	CCR5	ARHGAP9	PRKAR1B	SLCO4A1
REL	HNRNPAB	FECH	IFIT3	NPDC1	TFAP4	ZNF331	YPEL1	ECE2	PAICS	LFNG	C12orf75	SOS1	ARID5A	CST7	CNN2	CNN3	C21orf62
ARHGEF12	TSR1	GCN1	ETV7	LAPTM4B	ALG14	ADGRE1	SLFN13	SNRPD1	PSD4	CARF	CAPN12	CYSTM1	TWSG1	OSBPL3	YPEL3	CORO2A	LIG4
EED	RRP12	CPPED1	APOL3	CASP1	FAM26F	EPHX2	F2R	POLD2	SEC24A	AQP3	UNC93B1	ZNRF2	TMEM173	KSR1	CDC25B	CD96	SLC25A25
TNFRSF4	GAR1	C1orf216	PARP12	DDX58	RTP4	C5orf45	APOBEC3G	SFXN4	SNAPC1	MAP3K1	ERN1	PHLDA1	SMCO4	SLC7A5	TUBA4A	TCEAL1	ERGIC1
NDFIP2	ALYREF	NFE2L1	XRN1	PDZD8	TXK	LRIG1	JAKMIP1	ISOC2	MXI1	FBXL16	PRDM8	FBXO2	CD40LG	FOSL2	LHPP	SLC25A4	LTB
IQGAP2	UTP20	CSRNP2	RELB	KAT2B	REG4	CCNI	SAMD3	SMKR1	DARS	PKIA	DSE	FAM3C	GALM	RAB27A	CRTAP	PCED1A	SH2D3C
STXBP5	CCT5	ANXA4	TCAF2	KIAA0040	FLNB	PDK1	PTMS	PRMT5	ERO1A	NUAK2	APOBEC3C	MAP1LC3B2	FAM46C	CTSC	ITGB2	ST20	ABAT
SERTAD1	CEP83	TMEM154	SNTB1	UNC93B1	ITGB2	ZNF563	ABI3	HSPD1	INSIG2	RAB37	YWHAH	ANXA2	SLC7A5	CD82	PLEKHF1	ZYX	MAL
RGCC	RCL1	KEAP1	CMPK2	ATP1B1	MPI	LTA4H	SLA2	C20orf27	CCDC107	MTERF4	CREB3L2	ERN1	NFKBIA	GNLY	RENBP	ENGASE	FAIM
ODC1	TBX21	E2F6	ZNF267	CARD16	DPH5	HOXB4	DBN1	TOMM5	ZNF654	MAML2	NRM	GLO1	CMTM6	LTA	RNF166	NHLRC3	CERS4
WDR7	CTPS1	RHBDD3	NMI	RNF213	TOB1	MXI1	FCER1G	POLR3K	YEATS2	SNRK	SLC25A24	DYNLT3	SLC35F2	FKBP11	COG4	GSE1	RUSC1
INSIG1	NFKBIA	C16orf87	ETV6	PARP10	RASGRP2	CREG1	KLRC4	ODC1	HK1	ICK	OGDH	TNFRSF10B	FAS	NFKBID	IGFLR1	DIP2A	SKIDA1
YRDC	PYCR1	G6PD	HLA-F	CISH	MPP1	EIF4A2	MPST	CTPS1	CD300A	PCMTD2	MGST2	KIF20B	IRF4	TESK1	LCK	ABCB1	CDKN2D
CD83	ZNHIT6	TMEM64	ICAM1	ACP5	GZMM	ABHD14B	PGLYRP2	MAPKAPK3	TCAF2	TMEM63A	PSTPIP1	TUBB2A	LGALS3	CPD	DENND1C	MTMR2	ZNF28
PLK3	SNAPC4	FDXR	SGK1	PARP12	PCMTD2	ARID5B	CXXC5	PHB	PPP1R3B	RBL2	APOBEC3G	SMIM3	IL12RB2	APOBEC3G	CKAP2	SLC25A53	TAB3
AGK	C10orf2	PTPRJ	NFKB2	ADTRP	GIMAP7	STAT4	USP28	DPH2	ALKBH5	DBP	B3GNTL1	ANXA5	HNRNPLL	MAP3K8	S1PR4	AMICA1	SPINT2
DHX57	USP12	LRRC37A2	ODF3B	LAP3	FCGRT	NPHP3	AKAP5	TMEM121	PAM	CA5B	FAM43A	IL7R	SEC11C	SDF2L1	PLD3	MSANTD2	RRAS2
ANK3	GTPBP4	SGPP1	IRF4	STAT2	GPR18	INPP4B	ABCB1	TBL3	MAP2K1	GPR155	RGS2	SQSTM1	CTNNA1	LGALS1	TECR	OXNAD1	PDE4A
RNF19A	HSPD1	RWDD2B	TNFSF10	ARID5A	MARCKSL1	GLTSCR2	CHST12	BOLA3	LONP1	TCF7	CYBA	DSE	IQCG	PSTPIP2	TC2N	TCEAL3	C20orf196
IL4I1	SRFBP1	ECI1	RP11-468E2.4	IFITM1	KAT2A	HABP4	GYG1	CTU2	ARID3A	SYNGAP1	IL10RA	YWHAH	CD83	SLC25A4	PHF7	LRRC61	C4orf48
TGFBR3	CCND2	TRIB3	TBC1D1	TNFSF10	SCML1	ZC3H6	PTPN22	RPL22L1	MKNK2	S1PR1	PIEZO1	TSPYL2	IL18R1	PDE4A	UXS1	PAG1	NIPSNAP3A
IKBKAP	CAMTA2	GDE1	PSME1	PARP9	THEM6	IMMP2L	AUTS2	TIMM8A	SAP30	C16orf54	SEL1L3	PNMA1	LMNA	MAFF	PLCB2	C9orf142	FADS3
MXD1	NARS	COCH	MAL	LY96	PILRB	ZNF169	MATK	THOP1	PFKL	CLUAP1	GPR132	PXK	NAMPT	DUSP5	ZFP36L2	GPR155	LST1
CREG1	BYSL	WDR53	PSTPIP2	DDX60L	STMN3	ARHGAP25	LAG3	CHAC2	ZNF160	ARRDC5	CPT1A	MAN1A1	SRGN	SLC16A3	PSAP	TGFBR2	ORAI2
KIF21A	RAB11FIP1	SAT1	IFIT5	PPM1K	FAM159A	CD4	FAM43A	UBE2T	CSRNP1	DUSP7	KCNN4	KIF13B	INPP1	SLAMF1	AKAP7	FAM173A	ZBED4
LGALS3	MYBBP1A	GLB1	NLRC5	PML	RHPN1	FBF1	APMAP	RPIA	KCNAB2	BCL11B	NBL1	SOS2	TRIP10	UPP1	BTD	SLC27A5	PLCL2
KRI1	LARP4	GCLC	PGAP1	CNP	C11orf21	SYS1	PATL2	KPNA2	N4BP3	LDLRAP1	TRPV2	FOS	CCR5	ANK3	ALDH3A2	POMC	SERTAD2
CTLA4	ABCE1	BMF	USP18	PHF11	BIN1	BDH1	FAM129A	HSPBP1	MGST2	MLLT11	BLVRA	FBXO48	KCNN4	RNF19A	CITED2	MLXIP	STK40
ECE1	WDR3	TRAT1	HIF1A	PPP1R3F	OPN3	PIGA	DUSP2	CD320	SNAPC3	SLC18B1	SRD5A3	BEX5	RAB11FIP1	RIN3	CDK5	IVD	PILRB
DNAJC25	WDR36	TRIM13	SAMHD1	PTGER2	DPH6	2025-03-08	EVA1B	TRIP6	SLC39A8	TNFRSF10A	PLEKHO2	IL18R1	TRAF4	KLRC1	CECR1	HHLA3	CAPG
POLB	LARS	SRD5A3	RTP4	HPGD	CEP41	CD44	LIMK1	RAN	WSB1	SLC35E3	MYO1C	TMCO3	MTHFD2	C10orf54	GLB1	GPR65	DENND6B
LAG3	UTP14A	ACOT2	FAS	DTX3L	METAP1D	TOMM7	TBC1D31	COA7	LGALS8	MPP7	CKLF	SLC25A24	TNFSF8	NIPA1	NRROS	DGCR8	IDNK
CDK6	IFT57	KATNB1	PSMB8	SAMHD1	GRAP	CTSF	CD8A	NCLN	NUDT18	FLNB	SERPINB8	DVL1	SLC16A3	ANKRD28	CCDC34	AP1M1	VARS2
METRNL	REL	FEM1A	LY96	SAMD9	SLC27A5	TRIM39	SLC15A4	PUS1	VDAC1	PDE3B	GGA2	THEMIS	EGR2	FYCO1	INPP5D	GPR18	KIAA0930
HMGCS1	GPATCH4	ERN1	GPR137	C14orf159	FAM213A	C12orf76	IL2RB	RUVBL2	NSMF	NLRP1	TSPO	SYNJ2	MYO1C	FAM102B	OSBPL7	CCDC152	SFXN5
NFKBID	PHLDA2	RNF14	SOD2	FBXO6	PRKAR1B	FXYD5	GABARAPL1	OSM	SBF2	TMEM55A	ADAM15	ANTXR2	BCL2L1	IL2RB	LPAR6	CD27	NRM
OSGIN2	MBIP	SLC37A1	LINS1	FAS	PAFAH2	TAF4B	HLA-DMA	PSME3	RGS3	TXK	DENND6B	NME7	CD82	STX3	PDLIM2	NLRC5	VAV3
C5orf22	FAM60A	NBEAL2	CASP7	MLKL	BZW2	ITK	PIK3CG	EIF5A	OTUD7A	TPP2	FYCO1	STX3	LGMN	IL4I1	SUN2	SLC39A7	ASL
CHST11	KDM6B	TUBE1	SFMBT2	IL12RB2	PIGK	ZNF250	GK5	HYAL2	GCHFR	C1orf56	ESYT1	CD96	TESC	PTGER2	HSPBAP1	WDR81	DUS4L
